# The chitin receptor-interacting protein LIK1 regulates extracellular ATP signaling via interaction with P2K1 in *Arabidopsis thaliana*

**DOI:** 10.64898/2026.04.08.716789

**Authors:** Jinrong Wan, Mengran Yang, Jae Song, Chunhui Xu, Sung-Hwan Cho, Mowei Zhou, Ljiljana Pasa-Tolic, Bing Yang, Dong Xu, Gary Stacey

## Abstract

Previously, the chitin receptor-interacting protein kinase LIK1 (LysM receptor kinase 1/CERK1-interacting kinase) was shown to play an important role in regulating chitin signaling and plant defense. A limited proteolysis proteomics study revealed several LIK1-derived peptides that showed differential abundance between ATP-treated and mock-treated Arabidopsis samples, suggesting a possible involvement of LIK1 in extracellular ATP (eATP) signaling. To explore this possibility, *LIK1* mutants were obtained and examined for their response to ATP. The results showed that mutations in *LIK1* significantly reduced the expression of eATP-responsive genes. In addition, LIK1 was found to interact with the eATP receptor P2K1 and to be phosphorylated by it. The LIK1 protein was localized to the plasma membrane and its gene expression appeared to be ubiquitous. Collectively, these findings indicate that LIK1 not only contributes to chitin signaling but also participates in eATP signaling, highlighting its potential role as a shared component in multiple signaling pathways to regulate plant responses to diverse internal and external cues.
