## Supplementary material for "The chitin receptor-interacting protein LIK1 regulates extracellular ATP signaling via interaction with P2K1 in *Arabidopsis thaliana*": Table S2. Primers used in this study

### Sheet: Sheet1
Table S2. Primers used in this study
Primer name	Sequence (5' to 3')	Purpose	Gene ID	Reference
S855LP	GGCCCACTATGTTTGTTCATG	Genotyp T-DNA mutant SALK_030855	At3g14840	This study
S855RP	CGGTCTTCGAAATTATAGGCC	Genotyp T-DNA mutant SALK_030855	At3g14840	This study
Lbb1.3	ATTTTGCCGATTTCGGAAC	T-DNA left border primer for genotyp T-DNA mutant SALK_030855	At3g14840	This study
Lik1-510f	CACTTACTACTTCATCGTCTCTCTTATC	Analyze LIK1 expresssion via RT-PCR	At3g14840	This study
Lik1-510r	CCGAGCTCTGGAGGTATCTT	Analyze LIK1 expresssion via RT-PCR	At3g14840	This study
SAND-f	ACGATGGAGAGAGAGGAAGTAG	Analyze LIK1 expresssion	At2g28390	This study
SAND-R	CTGAGCGTTGTATCTTGGTAGG	Analyze LIK1 expresssion	At2g28390	This study
LIK1KD-F	AGATCTTTTGATCCTGCAAACAAGATCG (with BglII site underlined)	To clone the LIK1 kinase domain into pRSFDuet-1_VNp-His6 for protein expression	At3g14840	This study
LIK1KD-r	GCTAGCGAGCATACTCACCACCGTCG (NheI site underlined)	To clone the LIK1 kinase domain into pRSFDuet-1_VNp-His6 for protein expression	At3g14840	This study
LIK1gRNA1	CCGCTAAGGGATTCGAAGACGCC	Primer to edit LIK1 using CRISPR-Cas9	At3g14840	This study
LIK1gRNA2	GATGAGGCTCCCCATTCGGGAGG	Primer to edit LIK1 using CRISPR-Cas9	At3g14840	This study
LIK1ProF	GGGGACAAGTTTGTACAAAAAAGCAGGCTTCagtctctgtaattccagcaaatattttc	Primer to close the LIK1 Promoter into pDONR/Zeo and then into pMDC162 to form the LIK Promoter-GUS construct	At3g14840	This study
LIK1ProR	GGGGACCACTTTGTACAAGAAAGCTGGGTCtttaacatttagggtttgagaagatctg	Primer to close the LIK1 Promoter into pDONR/Zeo and then into pMDC162 to form the LIK Promoter-GUS construct	At3g14840	This study
LIK1CDS-F	GGGGACAAGTTTGTACAAAAAAGCAGGCTTCATGTCGTTAAATCGACAACTTCTATTCAC	Primer used to clone the LIK1 CDS into pDNOR/Zeo and then into destination vectors, such as pMDC83,	At3g14840	This study
LIK1CDS-R	GGGGACCACTTTGTACAAGAAAGCTGGGTCAGTTCTAGTGTTCCAATAGGCAGAGTC	Primer used to clone the LIK1 CDS into pDNOR/Zeo and then into destination vectors, such as pMDC83	At3g14840	This study
SAND qF	CAACATCCTTTACCCATTGACAGA	qRT-PCR primer for the reference gene SAND	At2g28390	Choi et al., 2014
SAND qR	GCATTTGATCCACTTGCAGATAAG	qRT-PCR primer for the reference gene SAND	At2g28390	Choi et al., 2014
CPK28 qF	ACCCACGAGCACGGCTAA	qRT-PCR primer for CPK28 gene expresison	At5g66210	Choi et al., 2014
CPK28 qR	TTCTCTAACCCACGCATGTGAT	qRT-PCR primer for CPK28 gene expresison	At5g66210	Choi et al., 2014
WRKY40 qF	CCTCCCAAGAAACGCAAATC	qRT-PCR primer for WRKY40 gene expresison	At1g80840	Choi et al., 2014
WRKY40 qR	AACCGCGCAGCTGAATG	qRT-PCR primer for WRKY40 gene expresison	At1g80840	Choi et al., 2014
ATPR2_qf	TGCTCCACAAGCGGATGAAT	qRT-PCR primer for ATPR2 gene expression	AtT3g44870	Sowders et al., 2024
ATPR2_qR	TCCAACCGTGACCTTAAAGGAG	qRT-PCR primer for ATPR2 gene expression	AtT3g44870	Sowders et al., 2024
CML39_qF	TGCAGAGGAGCTTAAGAAGAGTTTTA	qRT-PCR primer for CML39 gene expression	At3g22910	Sowders et al., 2024
CML39_qR	CCTCGGCTTCTTCATCAGACA	qRT-PCR primer for CML39 gene expression	At3g22910	Sowders et al., 2024
Lik1fqf	TGGATCCATGTGACGAAACC	qRT-PCR primer for LIK1 gene expresison	At3g14840	This study
Lik1fqr	AGATGACGGAGGAGCAGTTA	qRT-PCR primer for LIK1 gene expresison	At3g14840	This study
