## Supplementary material for "The chitin receptor-interacting protein LIK1 regulates extracellular ATP signaling via interaction with P2K1 in *Arabidopsis thaliana*": Table S1. The peptides from LIK1 showed differential abundances between the ATP and mock treatments in the limited proteolysis (LiP) proteomics analys

### Sheet: Sheet1
Table S1. The peptides from LIK1 showed differential abundances between the ATP and mock treatments in the limited proteolysis (LiP) proteomics analysis
Peptide Sequence	Start	End	P2K1OEa+ATP/P2K1OE+Mock (fold change)	P value
ATLPKEEVDALQSVATALK	27	45	-2.38656	0.016048
NVLLDKELNPK	803	813	3.56966	0.016885
ISDFGLAKLDEEENTHISTR	814	833	-2.0476	0.284441
LLEASVNNEKDEESVR	954	969	-3.59842	0.003619
aTransgenic Arabidopsis plants over-expressing P2K1
